# ReporterSeq reveals genome-wide determinants of proteasome expression

**DOI:** 10.1101/2021.08.19.456712

**Authors:** Jeremy J. Work, Brian D. Alford, Annisa Dea, Asif Ali, David Pincus, Onn Brandman

## Abstract

The ubiquitin-proteasome system (UPS) is critical for cellular and organismal health. To uncover mechanisms regulating the UPS in normal and stress conditions, we systematically probed the genome of the eukaryotic model system *Saccharomyces cerevisiae* for modulators of the UPS master regulator Rpn4 under basal and stress conditions using the reverse genetic method ReporterSeq. The top UPS regulators were the thioredoxin reductase Trr1 and proteins of the large ribosomal subunit, both of which had no previously known role in UPS regulation. Unlike all known mechanisms for Rpn4 regulation which regulate Rpn4 levels, we found that Trr1 modulates the molecular activity of Rpn4 and does so in response to oxidative stress. Our work illuminates the genetic landscape through which cells regulate the UPS, and provides insight into how cells combat proteotoxicity.
