## Supplementary Data File 3 for "ReporterSeq reveals genome-wide determinants of proteasome expression"

Gene	meanFoldChange(log2)	standardDeviationFoldChange
SPT20	-0.853475	0.157314
RPL37A	-0.901252	1.007660
RPL18A	-0.426582	0.056194
RPL36B	-0.859981	0.178088
CYC1	-0.553733	0.044187
RPL27A	-0.409767	0.101795
SUI2	-0.350834	0.497569
VAS1	-0.481406	0.260006
SNR52	-0.418559	0.088135
RPL40A	-0.778991	0.252412
RPL17A	-0.462843	0.118363
NSA1	-0.751877	0.343737
RPL12A	-0.633900	0.230333
RPN4	-0.614260	0.288288
RPL25	-0.098731	0.105117
GSP1	-0.514255	0.347708
UFD2	-0.408585	0.039362
RPL12B	-0.295850	0.186919
KRE9	-0.365117	0.019998
PRS3	-0.444819	0.362340
RPN2	0.312480	0.031999
YLR108C	0.314345	0.315272
ECM31	0.443946	0.314897
YMR265C	0.390461	0.002413
PRE9	0.413668	0.026383
PRE8	0.506404	0.704492
SSP1	0.416515	0.049344
SFM1	0.506294	0.229825
UMP1	0.419645	0.102887
SUP54	0.411030	0.099138
STE18	0.378117	0.159380
SWD3	0.425287	0.123718
YGL024W	0.455578	0.050501
GCR1	0.432578	0.202949
tF(GAA)Q	0.224473	0.171275
RPT1	0.589432	0.155798
TAX4	0.485166	0.186082
GIM3	0.409149	0.351396
RPN1	0.612280	0.142808
TRR1	0.673741	0.050167
