## Supplementary Data File 6 for "ReporterSeq reveals genome-wide determinants of proteasome expression": stressFoldChange.txt

Gene	H2O2replicate1FoldChange(log2)	H2O2replicate2FoldChange(log2)	btzreplicate1FoldChange(log2)	btzreplicate2FoldChange(log2)
AHP1	-0.390152	-0.380202	-0.161823	0.039534
BUD31	0.080809	0.223271	0.416512	0.383857
CDC33	-0.445591	-0.125515	0.026251	-0.071363
DCP2	-0.209330	-0.206557	-0.209684	-0.257463
DUT1	0.266090	0.219225	-0.026185	0.054086
ECM33	-0.547013	-0.353492	0.062515	0.151245
GAL11	-0.377694	-0.318337	-0.047147	0.261937
HLJ1	-0.453290	-0.329580	-0.158652	-0.327279
HRR25	-0.654380	-0.846203	0.139501	-0.035543
IQG1	-0.193973	-0.236823	0.339443	0.164926
KAP95	0.268270	0.343980	-0.102565	-0.046635
LAG2	-0.002653	0.018816	0.223238	0.313486
MLH3	0.325687	0.165427	0.106212	-0.015924
NIP1	0.245805	-0.032125	0.354101	0.086719
PDR5	0.067641	-0.102318	0.589232	0.461507
PHO23	0.432628	0.353705	0.347630	0.178410
PRE6	-0.475908	-0.248681	-0.408086	-0.349314
PRE8	-0.824177	-0.925634	-0.474935	-0.728827
PRE9	-0.610084	-0.647928	-0.370697	0.097756
PRP40	0.256415	0.306305	-0.138652	-0.000860
REI1	-0.211419	-0.160551	-0.295707	-0.152833
RPB3	0.159897	0.280150	-0.194636	0.076485
RPD3	0.126002	0.090085	0.361837	0.086998
RPL20A	0.083578	-0.020594	0.203493	0.036637
RPL33A	0.390916	0.038108	-0.452356	-0.658175
RPL5	0.302313	0.350970	0.722833	0.142296
RPN1	-0.474254	-0.410710	-0.290380	-0.326347
RPN2	-0.439144	-0.422509	-0.505967	-0.420505
RPS21B	-0.078371	0.262683	-0.589157	-0.193852
RRP14	0.274615	0.348797	-0.000348	0.075275
RRP42	-0.221188	0.017069	-0.354753	-0.264476
RRP45	-0.035776	-0.043544	0.424819	0.090232
RSC2	-0.273369	-0.438445	-0.106092	-0.257333
RXT2	0.256167	0.225555	0.067571	0.017763
SDP1	-0.515754	-0.229295	0.194720	0.003772
SEC5	0.132614	0.325895	-0.053404	-0.110997
SEC62	-0.170537	0.216723	-0.101061	0.261045
SFM1	-0.331548	-0.280581	-0.512156	-0.285716
SLU7	0.025433	-0.037967	0.321596	0.113189
SNF11	-0.285208	-0.182775	0.314204	0.156145
SPC97	0.012403	-0.110225	-0.222491	-0.154477
SPO74	0.144351	0.301502	0.122312	0.114676
SPT20	0.399446	-0.015015	0.318969	0.450597
STF2	0.256827	-0.177517	0.239562	0.180567
STM1	0.273548	0.298706	-0.073282	0.033305
STU1	0.251868	0.216181	-0.092574	-0.000625
SWD3	-0.568186	-0.557960	-0.126302	-0.157528
TAX4	-0.349351	-0.380792	-0.307596	-0.266295
TBF1	-0.581582	-0.831880	-0.282110	-0.440053
TIF34	0.263490	0.339024	0.154701	0.297402
TIM17	-0.034917	-0.081675	-0.322087	-0.512085
TIM44	-0.001513	-0.306497	-0.281377	-0.465552
TIM54	-0.020654	-0.194906	-0.120947	-0.342123
TRR1	-0.166678	-0.194745	-0.126939	-0.450082
TRS23	-0.116138	-0.184482	-0.341346	-0.198240
TSC11	0.022546	-0.629531	-0.183174	-0.161109
UBC4	0.474870	0.204719	0.298564	-0.014963
UME1	0.031958	0.257723	-0.020290	0.302905
UMP1	-0.591222	-0.569938	-0.141262	-0.148721
VAS1	0.596303	0.085338	0.310714	0.186395
VMA5	-0.114514	-0.197867	0.273498	0.247475
VPH1	0.372713	0.151282	0.517168	0.272380
YAP1	-0.657728	-0.740855	0.246428	-0.058869
YBR096W	0.246219	0.218250	0.092995	-0.012519
YBR200W-A	0.428105	0.292506	-0.093777	-0.061110
YCL007C	0.041828	-0.011240	0.255491	0.235091
YCS4	0.340087	0.005688	0.553771	0.023476
YDR034C-A	0.268706	0.337350	0.087384	0.126663
YDR149C	-0.130369	-0.188290	-0.268733	-0.313349
YGL024W	-0.603832	-0.454397	-0.194703	-0.103840
YOL038C-A	-0.452273	-0.287675	-0.453793	-0.340573
tF(GAA)Q	0.018632	-0.671872	0.008255	-0.523059
tM(CAU)Q1	0.257521	0.558349	0.351047	0.231917
tQ(UUG)D1	0.269145	0.217497	0.059553	0.111931
